# Cell signaling pathways discovery from multi-modal data

**DOI:** 10.1101/2025.02.06.636961

**Authors:** Changhan He, Claire Simpson, Ian Cossentino, Bin Zhang, Sasha Tkachev, Devon J. Eddins, Astrid Kosters, Junkai Yang, Shivani Sheth, Tyler Levy, Anthony Possemato, Linglin Huang, Evgeniy Tabatsky, Soo Hee Lee, Debopam Ghosh, Ashley F. George, Ivan Gregoretti, Majd Ariss, Deepti Dandekar, Aniket Ausekar, Nadia R. Roan, Eliver E. B. Ghosn, Marco Colonna, Klarisa Rikova, Qing Nie, Darya Orlova

## Abstract

Deciphering cell signaling pathways is key to understanding biology, disease mechanisms, and developing new therapies. Although advances in multi-omics technologies provide richer insight into signaling, the data remain high-dimensional, heterogeneous, and difficult to interpret, and current computational tools for inferring signaling pathways are limited. To address this, we developed Incytr, a method for efficient discovery of cell signaling pathways through integration of diverse data modalities, including transcriptomics, ATAC-seq, proteomics, phosphoproteomics, and kinomics. We demonstrate its application in COVID-19, Alzheimer’s disease, and cancer, where it successfully recovers known pathways and generates novel, cell-type-specific hypotheses supported by multiple data types. We further show how integrating Incytr-derived pathways with biomarker and drug databases can support target and drug discovery. Finally, we show that using Incytr-derived signaling pathways as training data for simple natural language processing models can deepen our understanding of cell–cell communication and immune cell dynamics, while helping identify new therapeutic targets.
