## Supplementary Data 1 for "Cell signaling pathways discovery from multi-modal data"

WIKIPATHWAY	gsea_pval	gsea_normalized_enrichment_score	times_identified_by_incytr	times_identified_by_exfinder	ngenes_in_wikipathway
WP 7Q1123 COPY NUMBER VARIATION SYNDROME	8.84E-04	4.035315375	NA	NA	104
WP ACUTE MYELOID LEUKEMIA	0.04395604	1.90587453	NA	NA	68
WP ADIPOGENESIS	0.043772	1.86681338	NA	NA	130
WP AFFECTED PATHWAYS IN DUCHENNE MUSCULAR DYSTROPHY	0.03896104	1.575102925	NA	NA	74
WP AMINO ACID METABOLISM	0.0023124	1.798663689	NA	NA	91
WP ANDROGEN RECEPTOR NETWORK IN PROSTATE CANCER	0.03996004	2.536089318	NA	NA	109
WP ANDROGEN RECEPTOR SIGNALING	0.01352593	1.794371093	NA	NA	90
WP ARRHYTHMOGENIC RIGHT VENTRICULAR CARDIOMYOPATHY	0.01113463	1.653649683	NA	NA	74
WP B CELL RECEPTOR SIGNALING	0.04095904	1.870945441	NA	NA	97
WP BREAST CANCER PATHWAY	0.03096903	1.764118917	NA	NA	154
WP BURN WOUND HEALING	NA	NA	NA	17	101
WP CALCIUM REGULATION IN CARDIAC CELLS	0.01113463	1.622804177	NA	NA	149
WP CANCER IMMUNOTHERAPY BY PD1 BLOCKADE	NA	NA	24	NA	23
WP CHEMOKINE SIGNALING	0.02628427	1.640361075	NA	NA	165
WP CHOLESTEROL METABOLISM	0.03596404	1.883569679	NA	NA	72
WP CLOCKCONTROLLED AUTOPHAGY IN BONE METABOLISM	0.02448194	1.694481667	NA	NA	80
WP CYTOKINECYTOKINE RECEPTOR INTERACTION	NA	NA	NA	1	254
WP DNA DAMAGE RESPONSE ONLY ATM DEPENDENT	0.04695305	1.78223033	NA	NA	110
WP EGFR TYROSINE KINASE INHIBITOR RESISTANCE	0.01427321	2.001909653	NA	NA	84
WP ELECTRON TRANSPORT CHAIN OXPHOS SYSTEM IN MITOCHONDRIA	7.84E-05	4.553853322	NA	NA	105
WP EMBRYONIC STEM CELL PLURIPOTENCY PATHWAYS	0.00539124	1.807758238	NA	NA	117
WP ENDOCHONDRAL OSSIFICATION	0.0256835	2.058724931	NA	NA	63
WP ENDOCHONDRAL OSSIFICATION WITH SKELETAL DYSPLASIAS	0.0256835	2.058724931	NA	NA	63
WP ENDOMETRIAL CANCER	0.02597403	2.117321857	NA	NA	63
WP EXTRAFOLLICULAR AND FOLLICULAR B CELL ACTIVATION BY SARSCOV2	NA	NA	NA	1	72
WP FATTY ACIDS AND LIPOPROTEINS TRANSPORT IN HEPATOCYTES	0.01322701	1.47472117	NA	NA	381
WP G PROTEIN SIGNALING	0.00162912	1.974439505	NA	NA	91
WP GASTRIN SIGNALING	0.04395604	1.53620173	NA	NA	114
WP GLIOBLASTOMA SIGNALING	0.04195804	1.732782598	NA	NA	82
WP HEPATITIS C AND HEPATOCELLULAR CARCINOMA	0.00934116	2.264113253	NA	NA	49
WP INTEGRATED CANCER PATHWAY	0.02897103	1.871729791	NA	NA	44
WP INTEGRINMEDIATED CELL ADHESION	0.03396603	1.629104144	NA	NA	101
WP JOUBERT SYNDROME	0.00658101	1.895426099	NA	NA	76
WP MALE INFERTILITY	0.03996004	1.52242797	NA	NA	145
WP MELANOMA	0.03296703	2.06590734	NA	NA	66
WP METABOLIC EPILEPTIC DISORDERS	3.39E-04	2.513047188	NA	NA	91
WP NETWORK MAP OF SARSCOV2 SIGNALING	NA	NA	146	2	218
WP OXIDATIVE DAMAGE RESPONSE	0.00435019	3.407038571	NA	NA	40
WP OXIDATIVE PHOSPHORYLATION	3.21E-04	4.349291486	NA	NA	60
WP PANCREATIC ADENOCARCINOMA PATHWAY	0.01068626	1.987854398	NA	NA	89
WP PI3KAKT SIGNALING	0.01697226	2.114698014	NA	NA	338
WP PLEURAL MESOTHELIOMA	0.0256835	1.878105067	NA	NA	438
WP PROXIMAL TUBULE TRANSPORT	0.0015739	4.01826134	NA	NA	57
WP REGULATION OF APOPTOSIS BY PARATHYROID HORMONERELATED PROTEIN	0.0023124	2.209817623	NA	NA	25
WP SMALL CELL LUNG CANCER	0.04495504	1.53366397	NA	NA	96
WP SMITHMAGENIS AND POTOCKILUPSKI SYNDROME COPY NUMBER VARIATION	0.00769716	2.088961656	NA	NA	156
WP SPINAL CORD INJURY	0.04295704	1.598177792	NA	NA	116
WP TCELL ACTIVATION SARSCOV2	NA	NA	45	12	88
WP TCELL ANTIGEN RECEPTOR TCR PATHWAY DURING STAPHYLOCOCCUS AUREUS INFECTION	NA	NA	18	2	62
WP TCELL RECEPTOR SIGNALING	NA	NA	2	NA	90
WP TH17 CELL DIFFERENTIATION PATHWAY	NA	NA	7	NA	69
WP THERMOGENESIS	0.04195804	1.603944305	NA	NA	108
WP TROP2 REGULATORY SIGNALING	NA	NA	NA	12	49
WP VASOPRESSINREGULATED WATER REABSORPTION	0.00524251	1.904669667	NA	NA	44
WP VEGFAVEGFR2 SIGNALING	NA	NA	NA	488	431
