## Supplementary Data 1 for "Cell signaling pathways discovery from multi-modal data"

WIKIPATHWAY	gsea_pval	gsea_normalized_enrichment_score	times_identified_by_incytr	times_identified_by_exfinder	ngenes_in_wikipathway
WP 15Q25 COPY NUMBER VARIATION	0.04195804	2.215599512	NA	NA	45
WP 16P112 DISTAL DELETION SYNDROME	0.04095904	2.359262428	NA	NA	31
WP 17Q12 COPY NUMBER VARIATION SYNDROME	0.02697303	2.020003015	NA	NA	97
WP 4HYDROXYTAMOXIFEN DEXAMETHASONE AND RETINOIC ACIDS REGULATION OF P27 EXPRESSION	0.03096903	2.535726687	NA	NA	25
WP 8P231 COPY NUMBER VARIATION SYNDROME	0.01098517	2.59678743	NA	NA	53
WP ACUTE MYELOID LEUKEMIA	0.03296703	2.479350828	NA	NA	68
WP ADHD AND AUTISM ASD PATHWAYS	NA	NA	33	27	367
WP ADIPOGENESIS	0.04695305	2.175428609	NA	NA	130
WP AGERAGE PATHWAY	0.03396603	2.32273765	NA	NA	66
WP ALLOGRAFT REJECTION	2.05E-06	4.496751397	NA	NA	89
WP ALPHA 6 BETA 4 SIGNALING	0.02298	2.606473427	NA	NA	33
WP ALSTROM SYNDROME	0.04295704	2.36613477	NA	NA	33
WP ALZHEIMERS DISEASE	NA	NA	132	35	258
WP ALZHEIMERS DISEASE AND MIRNA EFFECTS	NA	NA	132	35	258
WP AMPACTIVATED PROTEIN KINASE SIGNALING	0.00501943	2.959402146	NA	NA	67
WP ANDROGEN RECEPTOR NETWORK IN PROSTATE CANCER	0.04295704	2.265045026	NA	NA	109
WP ANGIOGENESIS	0.02928816	2.563011244	NA	NA	24
WP ANGIOPOIETINLIKE PROTEIN 8 REGULATORY PATHWAY	3.99E-04	3.559491786	NA	NA	132
WP ANGIOTENSIN II RECEPTOR TYPE 1 PATHWAY	0.03713084	2.530191282	NA	NA	28
WP APOPTOSIS	0.04595405	1.897648342	NA	NA	85
WP APOPTOSIS MODULATION BY HSP70	0.02897103	2.50637314	NA	NA	19
WP APOPTOSISRELATED NETWORK DUE TO ALTERED NOTCH3 IN OVARIAN CANCER	0.04495504	2.33778458	10	13	53
WP ARRHYTHMOGENIC RIGHT VENTRICULAR CARDIOMYOPATHY	6.00E-04	2.86069185	NA	NA	74
WP ATM SIGNALING IN DEVELOPMENT AND DISEASE	0.00427583	3.210977078	NA	NA	47
WP AUTOPHAGY IN PANCREATIC DUCTAL ADENOCARCINOMA	0.00919171	2.93592144	NA	NA	20
WP AXON GUIDANCE	0.04795205	2.095177069	NA	NA	72
WP B CELL RECEPTOR SIGNALING	0.04695305	2.295038173	NA	NA	97
WP BARDETBIEDL SYNDROME	0.01113463	2.534443453	NA	NA	88
WP BDNFTRKB SIGNALING	0.01757303	2.663061421	NA	NA	33
WP BIOMARKERS FOR PYRIMIDINE METABOLISM DISORDERS	0.04995005	2.295005955	NA	NA	15
WP BLADDER CANCER	NA	NA	2	1	40
WP BMP SIGNALING IN EYELID DEVELOPMENT	0.01247973	2.698804667	NA	NA	20
WP BURN WOUND HEALING	NA	NA	2	1	101
WP CALCIUM REGULATION IN CARDIAC CELLS	NA	NA	9	NA	149
WP CAMKK2 PATHWAY	0.01277865	2.681797802	NA	NA	33
WP CANCER IMMUNOTHERAPY BY PD1 BLOCKADE	0.00331133	2.927487267	NA	NA	23
WP CANCER PATHWAYS	0.04395604	1.397918138	135	220	506
WP CANONICAL AND NONCANONICAL NOTCH SIGNALING	0.01233028	2.780859861	NA	NA	27
WP CARDIAC HYPERTROPHIC RESPONSE	0.00687845	3.052883208	NA	NA	54
WP CARDIAC PROGENITOR DIFFERENTIATION	0.02497502	2.750936373	NA	NA	53
WP CELL INTERACTIONS OF THE PANCREATIC CANCER MICROENVIRONMENT	NA	NA	NA	2	26
WP CELL LINEAGE MAP FOR NEURONAL DIFFERENTIATION	0.04095904	2.36831651	NA	NA	132
WP CHEMOKINE SIGNALING	0.00179479	2.770634892	NA	6	165
WP CHOLESTEROL BIOSYNTHESIS PATHWAY	7.84E-05	4.725168281	NA	NA	15
WP CHOLESTEROL BIOSYNTHESIS PATHWAY IN HEPATOCYTES	0.00702717	2.159099837	NA	NA	111
WP CHOLESTEROL METABOLISM	0.00173957	3.919687462	NA	6	72
WP CHOLESTEROL METABOLISM WITH BLOCH AND KANDUTSCHRUSSELL PATHWAYS	0.00606048	4.250711579	NA	NA	47
WP CHOLESTEROL SYNTHESIS DISORDERS	5.36E-04	4.359800993	NA	NA	18
WP CHROMOSOMAL AND MICROSATELLITE INSTABILITY IN COLORECTAL CANCER	0.03196803	2.006432953	2	1	73
WP CILIARY LANDSCAPE	0.01247973	2.172904086	NA	NA	215
WP CILIOPATHIES	0.01577072	2.242917649	NA	NA	184
WP CLEAR CELL RENAL CELL CARCINOMA PATHWAYS	0.01218082	2.041704574	NA	6	85
WP COHESIN COMPLEX CORNELIA DE LANGE SYNDROME	0.01907497	2.712021718	NA	NA	34
WP COMMON PATHWAYS UNDERLYING DRUG ADDICTION	NA	NA	1	NA	41
WP COMPLEMENT ACTIVATION	1.02E-07	4.808622042	NA	NA	22
WP COMPLEMENT AND COAGULATION CASCADES	3.53E-04	3.971533772	NA	NA	58
WP COMPLEMENT SYSTEM	0.00113211	3.460767881	NA	NA	96
WP COMPLEMENT SYSTEM IN NEURONAL DEVELOPMENT AND PLASTICITY	2.26E-04	3.963526012	NA	NA	105
WP COPPER HOMEOSTASIS	NA	NA	NA	1	51
WP COVID19 STRUCTURAL COVERAGE MAP	0.00177639	3.03482894	NA	NA	26
WP CYTOKINECYTOKINE RECEPTOR INTERACTION	0.03196803	2.008621421	NA	5	254
WP CYTOPLASMIC RIBOSOMAL PROTEINS	1.17E-09	3.010516492	NA	NA	88
WP CYTOSOLIC DNASENSING PATHWAY	0.00628357	2.613498036	NA	NA	72
WP DENGUE2 INTERACTIONS WITH COMPLEMENT AND COAGULATION CASCADES	3.53E-04	3.971533772	NA	NA	59
WP DISORDERS OF FOLATE METABOLISM AND TRANSPORT	0.04595405	2.382951474	NA	NA	19
WP DISRUPTION OF POSTSYNAPTIC SIGNALING BY CNV	0.00739898	2.654272082	NA	NA	33
WP DNA DAMAGE RESPONSE ONLY ATM DEPENDENT	0.03596404	2.371224455	NA	NA	110
WP DNA IRDAMAGE AND CELLULAR RESPONSE VIA ATR	0.02997003	2.554193727	NA	NA	81
WP DNA IRDOUBLE STRAND BREAKS AND CELLULAR RESPONSE VIA ATM	0.03796204	2.078767144	NA	NA	55
WP DNA REPAIR PATHWAYS FULL NETWORK	0.02597403	2.172374337	NA	NA	120
WP DNA REPLICATION	0.03796204	2.119995297	NA	NA	42
WP DRAVET SYNDROME	0.02997003	2.706978465	NA	NA	28
WP EBOLA VIRUS INFECTION IN HOST	0.01337647	2.131606862	2	5	129
WP ECTODERM DIFFERENTIATION	0.03896104	2.31849679	NA	NA	139
WP EGFEGFR SIGNALING	0.04995005	1.875100883	NA	NA	162
WP EGFR TYROSINE KINASE INHIBITOR RESISTANCE	0.03096903	1.811625104	23	6	84
WP EMBRYONIC STEM CELL PLURIPOTENCY PATHWAYS	0.00844443	2.666591922	39	4	117
WP ENDOCHONDRAL OSSIFICATION	6.82E-04	2.798322165	NA	NA	63
WP ENDOCHONDRAL OSSIFICATION WITH SKELETAL DYSPLASIAS	6.82E-04	2.798322165	NA	NA	63
WP ENDODERM DIFFERENTIATION	0.00710154	3.409853504	NA	NA	140
WP ENDOMETRIAL CANCER	0.00405275	2.282559143	17	2	63
WP ENERGY METABOLISM	0.00364431	3.12638705	NA	NA	47
WP ENTEROCYTE CHOLESTEROL METABOLISM	0.00412711	4.447294042	NA	NA	36
WP ENVELOPE PROTEINS AND THEIR POTENTIAL ROLES IN EDMD PHYSIOPATHOLOGY	0.03896104	2.370187371	NA	NA	46
WP EPITHELIAL TO MESENCHYMAL TRANSITION IN COLORECTAL CANCER	0.02117768	1.974030374	NA	5	160
WP EPO RECEPTOR SIGNALING	0.01188191	2.876842207	NA	NA	26
WP ERBB SIGNALING	NA	NA	14	NA	91
WP ETHANOL EFFECTS ON HISTONE MODIFICATIONS	0.00212741	3.507413826	NA	NA	31
WP EXTRACELLULAR VESICLES IN THE CROSSTALK OF CARDIAC CELLS	0.02237923	2.577949914	NA	NA	19
WP EXTRAFOLLICULAR AND FOLLICULAR B CELL ACTIVATION BY SARSCOV2	9.02E-04	2.592061937	NA	NA	72
WP FATTY ACID BIOSYNTHESIS	0.03096903	2.599394839	NA	NA	22
WP FATTY ACIDS AND LIPOPROTEINS TRANSPORT IN HEPATOCYTES	0.03196803	2.27119252	61	22	381
WP FBXL10 ENHANCEMENT OF MAPERK SIGNALING IN DIFFUSE LARGE BCELL LYMPHOMA	0.02027652	2.581694301	NA	NA	22
WP FGFR3 SIGNALING IN CHONDROCYTE PROLIFERATION AND TERMINAL DIFFERENTIATION	0.00859389	2.810671288	NA	NA	27
WP FIBRIN COMPLEMENT RECEPTOR 3 SIGNALING	6.46E-04	4.051565008	NA	NA	43
WP FOCAL ADHESION	0.02797203	1.6835951	68	211	199
WP FOCAL ADHESION PI3KAKTMTORSIGNALING	9.38E-06	2.261617192	96	166	302
WP FOLATE METABOLISM	0.03296703	2.112021119	NA	NA	68
WP FRAGILE X SYNDROME	0.04395604	2.203256594	NA	NA	121
WP G PROTEIN SIGNALING	NA	NA	4	NA	91
WP G13 SIGNALING	0.02597403	2.631541954	NA	NA	38
WP GASTRIC CANCER NETWORK 1	0.02267962	2.610308398	NA	NA	28
WP GASTRIN SIGNALING	NA	NA	NA	1	114
WP GENES RELATED TO PRIMARY CILIUM DEVELOPMENT BASED ON CRISPR	0.04395604	2.06696108	NA	NA	103
WP GENETIC CAUSES OF PORTOSINUSOIDAL VASCULAR DISEASE	0.03290467	2.499843997	NA	NA	37
WP GLIOBLASTOMA SIGNALING	NA	NA	13	NA	82
WP GPCRS CLASS A RHODOPSINLIKE	0.03696304	1.984622311	NA	NA	260
WP GPCRS OTHER	0.02748583	2.362425684	NA	NA	92
WP GROWTH FACTORS AND HORMONES IN BETA CELL PROLIFERATION	7.10E-04	3.005996681	NA	NA	26
WP HAIR FOLLICLE DEVELOPMENT CYTODIFFERENTIATION STAGE 3 OF 3	NA	NA	NA	1	87
WP HDAC6 INTERACTIONS IN THE CENTRAL NERVOUS SYSTEM	0.01877458	2.087368369	NA	NA	113
WP HEAD AND NECK SQUAMOUS CELL CARCINOMA	NA	NA	3	2	73
WP HEDGEHOG SIGNALING WP4249	0.01382484	3.035998926	NA	NA	43
WP HEMATOPOIETIC STEM CELL GENE REGULATION BY GABP ALPHABETA COMPLEX	0.04695305	2.483385544	NA	NA	21
WP HEPATITIS B INFECTION	0.02697303	2.473490271	NA	6	150
WP HEPATITIS C AND HEPATOCELLULAR CARCINOMA	0.03896104	2.45859537	NA	NA	49
WP HEREDITARY LEIOMYOMATOSIS AND RENAL CELL CARCINOMA PATHWAY	0.04995005	2.289075856	NA	NA	20
WP HIPPO SIGNALING REGULATION	NA	NA	6	8	98
WP HIPPOCAMPAL SYNAPTOGENESIS AND NEUROGENESIS	0.00799607	3.008380289	NA	NA	27
WP HIPPOMERLIN SIGNALING DYSREGULATION	0.03396603	2.1194497	NA	3	120
WP HIPPOYAP SIGNALING	0.04995005	2.292442524	NA	NA	22
WP HISTONE MODIFICATIONS	0.00301535	3.52033833	NA	NA	44
WP HOSTPATHOGEN INTERACTION OF HUMAN CORONAVIRUSES INTERFERON INDUCTION	0.00172116	2.794109827	NA	NA	33
WP HOSTPATHOGEN INTERACTION OF HUMAN CORONAVIRUSES MAPK SIGNALING	0.02147807	2.48252786	NA	NA	36
WP HYPOTHESIZED PATHWAYS IN PATHOGENESIS OF CARDIOVASCULAR DISEASE	0.00338533	3.279424744	NA	NA	25
WP IL1 SIGNALING	0.03196803	2.510288847	NA	NA	55
WP IL11 SIGNALING	0.03996004	2.383473075	NA	NA	44
WP IL19 SIGNALING	0.00457327	2.954529816	NA	NA	28
WP IL2 SIGNALING	0.04695305	2.206975824	NA	NA	42
WP IL26 SIGNALING	0.00375531	2.670438029	NA	NA	46
WP IL4 SIGNALING	0.01322701	2.778997299	NA	NA	54
WP IL5 SIGNALING	0.01038735	2.775545266	NA	NA	40
WP IL6 SIGNALING	0.01203137	2.791364811	NA	NA	43
WP IL7 SIGNALING	0.00643229	2.958882963	NA	NA	25
WP IMMUNE RESPONSE TO TUBERCULOSIS	6.46E-04	3.235407019	NA	NA	23
WP INFLAMMATORY BOWEL DISEASE SIGNALING	0.03096903	2.563222708	NA	NA	43
WP INITIATION OF TRANSCRIPTION AND TRANSLATION ELONGATION AT THE HIV1 LTR	0.01516995	2.806473476	NA	NA	32
WP INSULIN SIGNALING	0.01262919	2.193866564	NA	NA	160
WP INTEGRATED CANCER PATHWAY	0.01382484	2.486280765	NA	NA	44
WP INTEGRINMEDIATED CELL ADHESION	0.00665537	3.169108405	5	NA	101
WP INTERACTIONS BETWEEN IMMUNE CELLS AND MICRORNAS IN TUMOR MICROENVIRONMENT	0.02328039	2.601975288	NA	NA	28
WP INTERFERON TYPE I SIGNALING	0.01128409	2.941836129	NA	NA	54
WP INTERFERONMEDIATED SIGNALING	0.01847419	2.767293267	NA	NA	36
WP INTERLEUKIN1 IL1 STRUCTURAL PATHWAY	0.01382484	2.599792868	NA	NA	49
WP KISSPEPTINKISSPEPTIN RECEPTOR SYSTEM IN THE OVARY	0.00368131	3.31221943	NA	NA	39
WP KIT RECEPTOR SIGNALING	0.03196803	2.165391502	NA	NA	59
WP LEPTIN SIGNALING	0.01173245	2.598975258	NA	NA	76
WP LEUKOCYTEINTRINSIC HIPPO PATHWAY FUNCTIONS	0.0129281	2.621625018	NA	NA	34
WP LUNG FIBROSIS	2.94E-04	3.035625354	NA	NA	63
WP MACROPHAGESTIMULATING PROTEIN MSP SIGNALING	NA	NA	2	15	108
WP MALE INFERTILITY	0.01382484	2.39713736	NA	NA	145
WP MAP3K1 ROLE IN PROMOTING AND BLOCKING GONADAL DETERMINATION	0.04795205	2.317529794	NA	NA	17
WP MAPK CASCADE	0.00964007	2.848639339	NA	NA	33
WP MAPK SIGNALING	0.01008844	2.477576881	52	9	244
WP MEASLES VIRUS INFECTION	0.01757303	2.77277634	NA	NA	134
WP MECHANOREGULATION AND PATHOLOGY OF YAPTAZ VIA HIPPO AND NONHIPPO MECHANISMS	0.02697303	2.516088821	NA	NA	47
WP MELATONIN METABOLISM AND EFFECTS	0.03896104	2.496585125	NA	NA	35
WP MESODERMAL COMMITMENT PATHWAY	0.011583	3.211482173	NA	NA	146
WP METHIONINE DE NOVO AND SALVAGE PATHWAY	0.01697226	2.653720511	NA	NA	22
WP MEVALONATE ARM OF CHOLESTEROL BIOSYNTHESIS PATHWAY	0.0013346	3.52015789	NA	NA	13
WP MICROGLIA PATHOGEN PHAGOCYTOSIS PATHWAY	1.75E-08	4.468304253	NA	NA	40
WP MICRORNAS IN CARDIOMYOCYTE HYPERTROPHY	0.00327434	3.331624932	NA	NA	83
WP MICROTUBULE CYTOSKELETON REGULATION	0.00524251	4.038909882	NA	NA	48
WP MIRNA REGULATION OF PROSTATE CANCER SIGNALING	0.03996004	2.493475851	NA	NA	31
WP MIRNA ROLE IN IMMUNE RESPONSE IN SEPSIS	0.04695305	2.373144276	NA	NA	37
WP MITOCHONDRIAL GENE EXPRESSION	0.03596404	2.539166809	NA	NA	19
WP MITOCHONDRIAL IMMUNE RESPONSE TO SARSCOV2	0.04595405	2.276066834	NA	NA	33
WP MITOCHONDRIAL LONG CHAIN FATTY ACID BETAOXIDATION	0.03196803	2.487194702	NA	NA	17
WP MONOAMINE GPCRS	0.03896104	2.445293302	NA	NA	33
WP MYOMETRIAL RELAXATION AND CONTRACTION PATHWAYS	NA	NA	3	NA	153
WP NANOMATERIAL INDUCED APOPTOSIS	0.04395604	2.366674049	NA	NA	20
WP NEOVASCULARIZATION PROCESSES	0.00680409	2.960277684	NA	NA	37
WP NEPHROGENESIS	0.01847419	2.593733582	NA	NA	18
WP NETRINUNC5B SIGNALING	0.04295704	2.199370971	NA	NA	52
WP NETWORK MAP OF SARSCOV2 SIGNALING	2.80E-04	2.817808615	NA	NA	218
WP NEURAL CREST DIFFERENTIATION	0.01247973	2.63503433	NA	NA	101
WP NEUROGENESIS REGULATION IN THE OLFACTORY EPITHELIUM	0.00494507	2.941335529	1	NA	57
WP NEUROINFLAMMATION AND GLUTAMATERGIC SIGNALING	0.02988894	2.511936063	5	14	140
WP NICOTINE EFFECT ON DOPAMINERGIC NEURONS	0.04295704	2.365631162	NA	NA	21
WP NONGENOMIC ACTIONS OF 125 DIHYDROXYVITAMIN D3	2.89E-04	3.032929027	NA	NA	75
WP NOVEL INTRACELLULAR COMPONENTS OF RIGILIKE RECEPTOR PATHWAY	0.00275637	2.769421914	NA	NA	60
WP NRF2ARE REGULATION	0.02358078	2.600576997	NA	NA	23
WP NRP1TRIGGERED SIGNALING IN PANCREATIC CANCER	0.04095904	2.45357095	NA	NA	53
WP NRXN1 DELETION SYNDROME	NA	NA	NA	11	17
WP NUCLEAR RECEPTORS METAPATHWAY	NA	NA	1	NA	314
WP OLIGODENDROCYTE SPECIFICATION AND DIFFERENTIATION LEADING TO MYELIN COMPONENTS FOR CNS	0.04095904	2.374460169	NA	NA	30
WP OMEGA6FATTY ACIDS IN SENESCENCE	0.04195804	2.24309482	NA	NA	57
WP OSTEOARTHRITIC CHONDROCYTE HYPERTROPHY	0.0365271	2.212191818	3	NA	50
WP OSTEOBLAST DIFFERENTIATION AND RELATED DISEASES	0.02797203	2.08682876	16	NA	118
WP OSTEOPONTIN SIGNALING	0.01113463	2.711857418	NA	NA	13
WP OVERVIEW OF PROINFLAMMATORY AND PROFIBROTIC MEDIATORS	0.01457212	2.449459841	NA	NA	125
WP OXIDATIVE DAMAGE RESPONSE	2.76E-04	4.065228529	NA	NA	40
WP OXIDATIVE STRESS RESPONSE	0.02478233	2.669586294	NA	NA	33
WP OXYSTEROLS DERIVED FROM CHOLESTEROL	0.01997613	2.646261127	NA	NA	51
WP P38 MAPK SIGNALING	0.01442266	2.675276003	NA	NA	34
WP PANCREATIC ADENOCARCINOMA PATHWAY	NA	NA	NA	7	89
WP PATHWAYS AFFECTED IN ADENOID CYSTIC CARCINOMA	0.01516995	2.663962976	NA	NA	65
WP PDGF PATHWAY	0.01817381	2.654386571	NA	NA	40
WP PDGFRBETA PATHWAY	0.00993898	2.875347788	NA	NA	29
WP PHOSPHATIDYL INOSITOL PHOSPHATE PATHWAY	0.00658101	3.076425564	NA	NA	46
WP PHOSPHOINOSITIDES METABOLISM	0.00799607	2.868882265	NA	NA	49
WP PHOTODYNAMIC THERAPYINDUCED HIF1 SURVIVAL SIGNALING	0.00170275	2.71770661	NA	NA	38
WP PI3KAKT SIGNALING	4.12E-04	2.00261693	151	200	338
WP PLEURAL MESOTHELIOMA	1.12E-05	2.0727024	266	225	438
WP PLURIPOTENT STEM CELL DIFFERENTIATION PATHWAY	0.00104007	3.034260464	NA	NA	48
WP POLYCYSTIC KIDNEY DISEASE PATHWAY	0.00635793	2.319260331	NA	1	85
WP PREIMPLANTATION EMBRYO	0.04295704	2.157584266	NA	NA	58
WP PRIMARY OVARIAN INSUFFICIENCY	0.01577072	2.413393573	NA	NA	171
WP PRION DISEASE PATHWAY	0.01382484	2.825930611	1	NA	32
WP PROGERIAASSOCIATED LIPODYSTROPHY	0.02778622	2.551367262	NA	NA	22
WP PROSTAGLANDIN AND LEUKOTRIENE METABOLISM IN SENESCENCE WP5122	0.03296703	2.437320957	NA	NA	31
WP PROSTAGLANDIN AND LEUKOTRIENE METABOLISM IN SENESCENCE WP5321	0.03996004	2.43736268	NA	NA	34
WP PROSTAGLANDIN SIGNALING	0.02358078	2.515360096	NA	NA	33
WP RAC1PAK1P38MMP2 PATHWAY	0.04495504	2.2829804	NA	NA	68
WP RAS SIGNALING	0.00964007	3.48159256	25	NA	181
WP REGUCALCIN IN PROXIMAL TUBULE EPITHELIAL KIDNEY CELLS	0.04895105	2.485837892	NA	NA	31
WP REGULATION OF ACTIN CYTOSKELETON	0.01083572	2.856816982	68	9	150
WP REGULATION OF APOPTOSIS BY PARATHYROID HORMONERELATED PROTEIN	0.03496503	2.376850219	NA	NA	25
WP RETINOBLASTOMA GENE IN CANCER	0.02597403	1.958160361	NA	NA	87
WP RETT SYNDROME	0.011583	2.874863582	NA	NA	48
WP ROLES OF CERAMIDES IN DEVELOPMENT OF INSULIN RESISTANCE	0.02797203	2.56234479	NA	NA	23
WP RUBINSTEINTAYBI SYNDROME 1	0.0102379	2.822939337	NA	NA	15
WP SARS CORONAVIRUS AND INNATE IMMUNITY	0.00874334	2.806804058	NA	NA	30
WP SARSCOV2 INNATE IMMUNITY EVASION AND CELLSPECIFIC IMMUNE RESPONSE	0.01128409	2.924169146	NA	NA	66
WP SEROTONIN RECEPTOR 467 AND NR3C SIGNALING	0.01487103	2.707270383	NA	NA	19
WP SMALL CELL LUNG CANCER	NA	NA	8	7	96
WP SMITHMAGENIS AND POTOCKILUPSKI SYNDROME COPY NUMBER VARIATION	0.03596404	2.247789725	NA	NA	156
WP SREBF AND MIR33 IN CHOLESTEROL AND LIPID HOMEOSTASIS	9.02E-04	3.613024421	NA	NA	16
WP STATIN INHIBITION OF CHOLESTEROL PRODUCTION	0.02388117	2.595559926	NA	5	29
WP STEROL REGULATORY ELEMENTBINDING PROTEINS SREBP SIGNALING	0.00294136	4.38857648	NA	NA	69
WP STRIATED MUSCLE CONTRACTION PATHWAY	0.04795205	2.33431938	NA	NA	38
WP SUDDEN INFANT DEATH SYNDROME SIDS SUSCEPTIBILITY PATHWAYS	0.01817381	2.359336086	NA	NA	156
WP T CELL MODULATION IN PANCREATIC CANCER	3.44E-04	3.089111265	NA	NA	46
WP T CELL RECEPTOR AND COSTIMULATORY SIGNALING	0.01113463	2.663264105	NA	NA	28
WP TAR SYNDROME	0.02418156	2.297259062	NA	NA	63
WP TCELL ACTIVATION SARSCOV2	0.0256835	2.253257337	NA	NA	88
WP TCELL ANTIGEN RECEPTOR TCR PATHWAY DURING STAPHYLOCOCCUS AUREUS INFECTION	0.00286736	2.519087358	NA	NA	62
WP TGFBETA RECEPTOR SIGNALING	0.00524251	2.508248811	NA	5	54
WP TGFBETA RECEPTOR SIGNALING IN SKELETAL DYSPLASIAS	0.00494507	2.503432573	NA	5	58
WP TH17 CELL DIFFERENTIATION PATHWAY	NA	NA	NA	2	69
WP THYMIC STROMAL LYMPHOPOIETIN TSLP SIGNALING	0.04195804	2.328823852	NA	NA	47
WP THYROID HORMONES PRODUCTION AND PERIPHERAL DOWNSTREAM SIGNALING EFFECTS	0.02628427	2.421096645	NA	NA	93
WP THYROID STIMULATING HORMONE TSH SIGNALING	NA	NA	NA	2	66
WP TLR4 SIGNALING AND TOLERANCE	0.04895105	2.487404384	NA	NA	28
WP TNFRELATED WEAK INDUCER OF APOPTOSIS TWEAK SIGNALING	0.0160711	2.562984381	NA	NA	42
WP TOLLLIKE RECEPTOR SIGNALING	0.01637149	2.25457211	NA	NA	102
WP TOLLLIKE RECEPTOR SIGNALING RELATED TO MYD88	0.04795205	2.265363384	NA	NA	31
WP TROP2 REGULATORY SIGNALING	0.02597403	2.625282966	NA	2	49
WP TRYPTOPHAN METABOLISM	0.03290467	2.498661282	NA	NA	33
WP TUMOR SUPPRESSOR ACTIVITY OF SMARCB1	0.02797203	2.695431636	NA	NA	30
WP TYPE 2 PAPILLARY RENAL CELL CARCINOMA	7.46E-04	2.944441857	NA	NA	34
WP TYPE I COLLAGEN SYNTHESIS IN THE CONTEXT OF OSTEOGENESIS IMPERFECTA	0.02027652	2.553147286	NA	NA	33
WP TYPE I INTERFERON INDUCTION AND SIGNALING DURING SARSCOV2 INFECTION	3.73E-05	4.190899019	NA	NA	31
WP TYPE II INTERFERON SIGNALING	0.00100325	3.604084106	NA	NA	37
WP TYROBP CAUSAL NETWORK IN MICROGLIA	3.56E-06	3.753655117	NA	NA	60
WP UROTENSINIIMEDIATED SIGNALING	0.02897103	2.566642919	NA	NA	69
WP VEGFAVEGFR2 SIGNALING	0.02597403	1.531193529	21	24	431
WP VITAMIN A AND CAROTENOID METABOLISM	0.03696304	2.389290167	NA	NA	43
WP VITAMIN B12 METABOLISM	0.01068626	2.975967972	NA	NA	53
WP VITAMIN D RECEPTOR PATHWAY	0.00524251	2.401762736	NA	NA	185
WP WNT SIGNALING WP428	0.04595405	1.935512405	NA	NA	113
