## Supplementary Data 1 for "Cell signaling pathways discovery from multi-modal data"

WIKIPATHWAY	gsea_pval	gsea_normalized_enrichment_score	times_identified_by_incytr	times_identified_by_exfinder	ngenes_in_wikipathway
WP 11P112 COPY NUMBER VARIATION SYNDROME	7.37E-04	2.88345146	NA	NA	56
WP 17Q12 COPY NUMBER VARIATION SYNDROME	0.03596404	1.738007146	NA	NA	97
WP 22Q112 COPY NUMBER VARIATION SYNDROME	0.02697303	1.935522045	NA	NA	120
WP 2Q112 COPY NUMBER VARIATION SYNDROME	0.03471588	1.985938298	NA	NA	34
WP 2Q13 COPY NUMBER VARIATION SYNDROME	0.04395604	1.857371652	6	NA	60
WP 2Q37 COPY NUMBER VARIATION SYNDROME	NA	NA	10	NA	137
WP ACUTE MYELOID LEUKEMIA	0.04495504	1.634260739	NA	NA	68
WP ACUTE VIRAL MYOCARDITIS	NA	NA	14	NA	85
WP ADHD AND AUTISM ASD PATHWAYS	0.04495504	1.860952481	NA	NA	367
WP ADIPOGENESIS	0.03596404	1.70413813	NA	NA	130
WP AFFECTED PATHWAYS IN DUCHENNE MUSCULAR DYSTROPHY	0.03796204	1.864268245	NA	NA	74
WP AGERAGE PATHWAY	NA	NA	30	NA	66
WP AIRWAY SMOOTH MUSCLE CELL CONTRACTION	0.03296703	1.995338302	NA	NA	16
WP ALLOGRAFT REJECTION	0.00164753	2.204007216	5	NA	89
WP ALZHEIMERS DISEASE	NA	NA	43	NA	258
WP ALZHEIMERS DISEASE AND MIRNA EFFECTS	NA	NA	43	NA	258
WP AMINO ACID METABOLISM	0.04495504	2.154001825	NA	NA	91
WP ANGIOGENESIS	NA	NA	1	NA	24
WP ANGIOTENSIN II RECEPTOR TYPE 1 PATHWAY	0.00710154	2.426659015	NA	NA	28
WP APOPTOSIS	0.01352593	2.042141983	10	NA	85
WP APOPTOSISRELATED NETWORK DUE TO ALTERED NOTCH3 IN OVARIAN CANCER	NA	NA	6	NA	53
WP ARRHYTHMOGENIC RIGHT VENTRICULAR CARDIOMYOPATHY	0.00799607	2.278939772	NA	NA	74
WP ARYL HYDROCARBON RECEPTOR PATHWAY WP2586	0.02087729	2.252644771	NA	NA	46
WP ARYL HYDROCARBON RECEPTOR PATHWAY WP2873	0.0102379	2.087673229	12	NA	45
WP AXON GUIDANCE	0.04695305	1.784324878	NA	NA	72
WP BARDETBIEDL SYNDROME	0.01997613	2.27789387	NA	NA	88
WP BASE EXCISION REPAIR	0.03696304	2.146049918	NA	NA	31
WP BURN WOUND HEALING	0.0205769	1.888111929	22	3	101
WP CALCIUM MEDIATED TCELL APOPTOSIS INVOLVED IN INCLUSION BODY MYOSITIS	0.04895105	2.072066043	NA	NA	20
WP CALCIUM REGULATION IN CARDIAC CELLS	0.00769716	2.011915222	NA	NA	149
WP CANCER PATHWAYS	0.00844443	1.521882007	1551	3	506
WP CANNABINOID RECEPTOR SIGNALING	0.00710154	2.565082535	NA	NA	29
WP CARDIOMYOCYTE SIGNALING CONVERGING ON TITIN	0.02997003	2.62759408	NA	NA	33
WP CELL INTERACTIONS OF THE PANCREATIC CANCER MICROENVIRONMENT	0.02808661	2.04693215	NA	NA	26
WP CELL LINEAGE MAP FOR NEURONAL DIFFERENTIATION	0.00531688	2.564470965	NA	NA	132
WP CHEMOKINE SIGNALING	9.93E-06	2.135689521	1	2	165
WP CHOLESTEROL BIOSYNTHESIS PATHWAY	0.04995005	2.11836192	NA	NA	15
WP CHOLESTEROL BIOSYNTHESIS PATHWAY IN HEPATOCYTES	0.03096903	1.80732437	NA	NA	111
WP CHOLESTEROL SYNTHESIS DISORDERS	0.00382967	2.642478888	NA	NA	18
WP CHROMOSOMAL AND MICROSATELLITE INSTABILITY IN COLORECTAL CANCER	NA	NA	37	NA	73
WP CHRONIC HYPERGLYCEMIA IMPAIRMENT OF NEURON FUNCTION	0.01502049	2.219156537	NA	NA	46
WP CILIOPATHIES	0.04195804	1.66062822	NA	NA	184
WP CLEAR CELL RENAL CELL CARCINOMA PATHWAYS	NA	NA	7	NA	85
WP COMMON PATHWAYS UNDERLYING DRUG ADDICTION	3.17E-04	2.463630963	NA	NA	41
WP COMPLEMENT AND COAGULATION CASCADES	0.00687845	2.262011674	NA	NA	58
WP COMPLEMENT SYSTEM	1.76E-04	2.607328642	NA	NA	96
WP CYTOKINECYTOKINE RECEPTOR INTERACTION	6.60E-06	2.236965432	13	40	254
WP CYTOKINES AND INFLAMMATORY RESPONSE	0.02697303	2.376573528	NA	NA	26
WP CYTOPLASMIC RIBOSOMAL PROTEINS	3.77E-06	2.683008863	NA	NA	88
WP DEGRADATION PATHWAY OF SPHINGOLIPIDS INCLUDING DISEASES	0.03296703	1.96488166	NA	NA	17
WP DENGUE2 INTERACTIONS WITH COMPLEMENT AND COAGULATION CASCADES	0.00687845	2.262011674	NA	NA	59
WP DEVELOPMENT AND HETEROGENEITY OF THE ILC FAMILY	0.01997613	2.274015583	NA	NA	32
WP DIFFERENTIATION OF WHITE AND BROWN ADIPOCYTE	0.03496503	2.144532615	NA	NA	25
WP DNA MISMATCH REPAIR	0.00253438	2.503842707	NA	NA	23
WP EBOLA VIRUS INFECTION IN HOST	0.03996004	1.748479253	1	NA	129
WP ECTODERM DIFFERENTIATION	0.00993898	2.15160847	NA	NA	139
WP EGFR TYROSINE KINASE INHIBITOR RESISTANCE	NA	NA	3	NA	84
WP EICOSANOID METABOLISM VIA CYCLOOXYGENASES COX	0.03996004	1.909922167	NA	NA	31
WP EICOSANOID METABOLISM VIA LIPOOXYGENASES LOX	0.04295704	2.14178873	NA	NA	29
WP EMBRYONIC STEM CELL PLURIPOTENCY PATHWAYS	NA	NA	5	NA	117
WP ENDOCHONDRAL OSSIFICATION	5.72E-04	2.736054321	NA	NA	63
WP ENDOCHONDRAL OSSIFICATION WITH SKELETAL DYSPLASIAS	5.72E-04	2.736054321	NA	NA	63
WP ENDODERM DIFFERENTIATION	0.02087729	1.883385864	NA	NA	140
WP ENDOPLASMIC RETICULUM STRESS RESPONSE IN CORONAVIRUS INFECTION	0.00531688	3.116837655	NA	NA	46
WP EPITHELIAL TO MESENCHYMAL TRANSITION IN COLORECTAL CANCER	0.01173245	2.309556757	NA	3	160
WP EXERCISEINDUCED CIRCADIAN REGULATION	0.02497502	1.822815812	NA	NA	48
WP EXTRAFOLLICULAR AND FOLLICULAR B CELL ACTIVATION BY SARSCOV2	0.02027652	2.029332636	NA	NA	72
WP FGFR3 SIGNALING IN CHONDROCYTE PROLIFERATION AND TERMINAL DIFFERENTIATION	0.043772	2.45491327	NA	NA	27
WP FIBRIN COMPLEMENT RECEPTOR 3 SIGNALING	0.02328039	1.95134551	NA	NA	43
WP FOCAL ADHESION	NA	NA	642	1	199
WP FOCAL ADHESION PI3KAKTMTORSIGNALING	0.00949062	1.666116585	432	2	302
WP G PROTEIN SIGNALING	6.37E-04	2.582531429	NA	NA	91
WP GASTRIC CANCER NETWORK 1	0.04595405	2.163356067	NA	NA	28
WP GASTRIN SIGNALING	NA	NA	36	NA	114
WP GENES CONTROLLING NEPHROGENESIS	0.02117768	2.533492057	NA	NA	44
WP GLUCOCORTICOID RECEPTOR PATHWAY	0.03596404	2.006584887	NA	NA	70
WP GLUTATHIONE METABOLISM	0.02697303	2.181955847	NA	NA	19
WP GLYCOGEN SYNTHESIS AND DEGRADATION	0.04095904	1.888140463	NA	NA	38
WP GLYCOSAMINOGLYCAN SYNTHESIS IN FIBROBLASTS	0.04695305	1.902914585	NA	NA	41
WP GPCRS CLASS A RHODOPSINLIKE	0.01008844	1.987908477	NA	NA	260
WP GPR143 IN MELANOCYTES AND RETINAL PIGMENT EPITHELIUM CELLS	0.00628357	2.203279721	NA	NA	30
WP HAIR FOLLICLE DEVELOPMENT CYTODIFFERENTIATION STAGE 3 OF 3	0.02597403	2.262919687	NA	NA	87
WP HDAC6 INTERACTIONS IN THE CENTRAL NERVOUS SYSTEM	NA	NA	23	NA	113
WP HEDGEHOG SIGNALING WP4249	0.01382484	2.889582618	NA	NA	43
WP HEMATOPOIETIC STEM CELL DIFFERENTIATION	0.00844443	2.018728665	NA	NA	54
WP HEPATITIS B INFECTION	NA	NA	103	NA	150
WP HEREDITARY LEIOMYOMATOSIS AND RENAL CELL CARCINOMA PATHWAY	0.02697303	1.973680303	NA	NA	20
WP HIPPO SIGNALING REGULATION	0.00472199	1.936355905	NA	NA	98
WP HIPPOMERLIN SIGNALING DYSREGULATION	0.02388117	1.822529939	NA	NA	120
WP HOSTPATHOGEN INTERACTION OF HUMAN CORONAVIRUSES APOPTOSIS	0.04895105	2.263182548	NA	NA	22
WP IL1 AND MEGAKARYOCYTES IN OBESITY	0.0018132	2.288704059	NA	NA	24
WP IL18 SIGNALING	NA	NA	142	17	272
WP IL19 SIGNALING	0.03996004	2.189366638	NA	NA	28
WP IMATINIB AND CHRONIC MYELOID LEUKEMIA	0.01487103	2.222182107	NA	NA	20
WP INFLAMMATORY RESPONSE PATHWAY	0.04995005	1.932328302	NA	NA	30
WP INFLUENCE OF LAMINOPATHIES ON WNT SIGNALING	0.00371831	2.495008468	NA	NA	35
WP INSULIN SIGNALING	NA	NA	15	NA	160
WP INTERACTIONS BETWEEN IMMUNE CELLS AND MICRORNAS IN TUMOR MICROENVIRONMENT	NA	NA	3	NA	28
WP INTERACTIONS BETWEEN LOXL4 AND OXIDATIVE STRESS PATHWAY	0.02748583	2.814406765	NA	NA	18
WP JOUBERT SYNDROME	0.04595405	2.197216931	NA	NA	76
WP KISSPEPTINKISSPEPTIN RECEPTOR SYSTEM IN THE OVARY	0.02388117	1.95910447	NA	NA	39
WP LDL INFLUENCE ON CD14 AND TLR4	0.04595405	1.784957392	NA	NA	23
WP LEPTININSULIN SIGNALING OVERLAP	0.01907497	2.862478469	NA	NA	17
WP LEUCINE ISOLEUCINE AND VALINE METABOLISM	0.01218082	2.381697253	NA	NA	24
WP LEUKOCYTEINTRINSIC HIPPO PATHWAY FUNCTIONS	0.02207884	2.421106761	NA	NA	34
WP LEUKOTRIENE METABOLIC PATHWAY	0.04395604	2.230530949	NA	NA	13
WP LNCRNA IN CANONICAL WNT SIGNALING AND COLORECTAL CANCER	0.00859389	2.780764016	NA	NA	93
WP LTF DANGER SIGNAL RESPONSE PATHWAY	0.01667187	2.130386006	NA	NA	19
WP LUNG FIBROSIS	0.00561432	1.991788483	NA	NA	63
WP MACROPHAGESTIMULATING PROTEIN MSP SIGNALING	NA	NA	41	1	108
WP MALE INFERTILITY	0.01967574	1.852406698	NA	NA	145
WP MAPK SIGNALING	0.00183161	1.949674123	106	2	244
WP MARKERS OF KIDNEY CELL LINEAGE	0.01487103	2.134147941	NA	NA	59
WP MELANOMA	0.04495504	1.86451973	NA	NA	66
WP MELATONIN METABOLISM AND EFFECTS	0.03096903	2.203673425	NA	NA	35
WP MESODERMAL COMMITMENT PATHWAY	0.01337647	1.982509992	NA	NA	146
WP MFAP5 EFFECT ON PERMEABILITY AND MOTILITY OF ENDOTHELIAL CELLS VIA CYTOSKELETON REARRANGEMENT	0.01472158	1.98020421	NA	NA	18
WP MICROGLIA PATHOGEN PHAGOCYTOSIS PATHWAY	1.51E-06	2.74554522	NA	NA	40
WP MIRNA REGULATION OF PROSTATE CANCER SIGNALING	0.03096903	2.042119395	NA	NA	31
WP MIRNA TARGETS IN ECM AND MEMBRANE RECEPTORS	0.01697226	2.21099891	NA	NA	22
WP MITOCHONDRIAL GENE EXPRESSION	0.04395604	1.893285938	NA	NA	19
WP MONOAMINE TRANSPORT	0.03396603	2.173802331	NA	NA	32
WP MYOMETRIAL RELAXATION AND CONTRACTION PATHWAYS	0.00197942	2.115031587	NA	NA	153
WP NANOPARTICLE TRIGGERED AUTOPHAGIC CELL DEATH	0.02497502	2.687921414	NA	NA	23
WP NANOPARTICLE TRIGGERED REGULATED NECROSIS	0.04895105	1.958359336	NA	NA	12
WP NANOPARTICLEMEDIATED ACTIVATION OF RECEPTOR SIGNALING	NA	NA	1	NA	28
WP NCRNAS INVOLVED IN WNT SIGNALING IN HEPATOCELLULAR CARCINOMA	0.01516995	2.710636214	NA	NA	86
WP NEPHROTIC SYNDROME	0.03896104	2.238423849	NA	NA	45
WP NETRINUNC5B SIGNALING	0.04795205	2.049241429	NA	NA	52
WP NETWORK MAP OF SARSCOV2 SIGNALING	3.76E-04	1.830223962	35	9	218
WP NEURAL CREST CELL MIGRATION DURING DEVELOPMENT	0.01997613	2.137809998	NA	NA	40
WP NEURAL CREST CELL MIGRATION IN CANCER	0.02697303	2.074934637	NA	NA	43
WP NEUROINFLAMMATION AND GLUTAMATERGIC SIGNALING	0.00919171	1.783397396	119	1	140
WP NITRIC OXIDE METABOLISM IN CYSTIC FIBROSIS	0.01667187	2.393569804	NA	NA	13
WP NOCGMPPKG MEDIATED NEUROPROTECTION	0.02897103	2.011396359	NA	NA	47
WP NOTCH SIGNALING WP268	0.03896104	2.021428387	NA	NA	45
WP NRF2 PATHWAY	NA	NA	1	NA	141
WP NRP1TRIGGERED SIGNALING IN PANCREATIC CANCER	NA	NA	1	NA	53
WP NUCLEAR RECEPTORS METAPATHWAY	NA	NA	173	NA	314
WP OMEGA6FATTY ACIDS IN SENESCENCE	0.0088928	2.280532539	NA	NA	57
WP ONCOSTATIN M SIGNALING	NA	NA	24	1	65
WP OPIOID RECEPTOR PATHWAYS	0.01907497	2.198217317	NA	NA	41
WP OSTEOARTHRITIC CHONDROCYTE HYPERTROPHY	NA	NA	10	NA	50
WP OSTEOCLAST SIGNALING	0.00334833	2.726158587	NA	NA	16
WP OVERLAP BETWEEN SIGNAL TRANSDUCTION PATHWAYS CONTRIBUTING TO LMNA LAMINOPATHIES	0.03290467	1.975002761	NA	NA	55
WP OVERVIEW OF PROINFLAMMATORY AND PROFIBROTIC MEDIATORS	8.29E-05	2.444102864	NA	NA	125
WP OXIDATIVE DAMAGE RESPONSE	0.00420147	2.096473839	NA	NA	40
WP PANCREATIC ADENOCARCINOMA PATHWAY	NA	NA	36	NA	89
WP PATHOGENIC ESCHERICHIA COLI INFECTION	NA	NA	3	NA	54
WP PDGF PATHWAY	NA	NA	10	NA	40
WP PEPTIDE GPCRS	0.01697226	2.152290279	NA	NA	75
WP PHOSPHOINOSITIDES METABOLISM	0.04695305	1.874799752	NA	NA	49
WP PHOTODYNAMIC THERAPYINDUCED AP1 SURVIVAL SIGNALING	0.01667187	1.855691402	34	NA	51
WP PHYSIOLOGICAL AND PATHOLOGICAL HYPERTROPHY OF THE HEART	0.04095904	1.886346789	NA	NA	24
WP PI3KAKT SIGNALING	0.01233028	1.641667278	463	NA	338
WP PLATELETMEDIATED INTERACTIONS WITH VASCULAR AND CIRCULATING CELLS	0.00509379	2.211534672	NA	NA	17
WP PLEURAL MESOTHELIOMA	0.01472158	1.530495906	1547	3	438
WP PLURIPOTENT STEM CELL DIFFERENTIATION PATHWAY	0.01083572	2.268140796	NA	NA	48
WP POLYCYSTIC KIDNEY DISEASE PATHWAY	0.04195804	1.727314496	2	NA	85
WP POSTCOVID NEUROINFLAMMATION	0.02997003	2.182868113	NA	NA	23
WP PRIMARY FOCAL SEGMENTAL GLOMERULOSCLEROSIS FSGS	0.01787342	2.251698509	4	NA	72
WP PROGERIAASSOCIATED LIPODYSTROPHY	0.0088928	2.479172025	NA	NA	22
WP PROSTAGLANDIN AND LEUKOTRIENE METABOLISM IN SENESCENCE WP5122	0.03496503	2.188745038	NA	NA	31
WP PROSTAGLANDIN AND LEUKOTRIENE METABOLISM IN SENESCENCE WP5321	0.03696304	2.118640507	NA	NA	34
WP PROSURVIVAL SIGNALING OF NEUROPROTECTIN D1	0.02597403	2.045199795	NA	NA	15
WP PROTEOGLYCAN BIOSYNTHESIS	0.04095904	2.300007992	NA	NA	18
WP RAS SIGNALING	0.00695281	1.959782623	11	NA	181
WP REGULATION OF ACTIN CYTOSKELETON	NA	NA	18	NA	150
WP REGULATION OF APOPTOSIS BY PARATHYROID HORMONERELATED PROTEIN	0.03596404	2.335206418	NA	NA	25
WP RENINANGIOTENSINALDOSTERONE SYSTEM RAAS	0.00553996	2.195371204	NA	NA	42
WP RETT SYNDROME	0.03396603	2.572940468	NA	NA	48
WP SARSCOV2 INNATE IMMUNITY EVASION AND CELLSPECIFIC IMMUNE RESPONSE	0.0160711	1.815715285	NA	NA	66
WP SARSCOV2 MITOCHONDRIAL CHRONIC OXIDATIVE STRESS AND ENDOTHELIAL DYSFUNCTION	0.0071759	2.43833545	NA	NA	27
WP SELENIUM METABOLISM AND SELENOPROTEINS	0.04495504	1.787638548	NA	NA	47
WP SELENIUM MICRONUTRIENT NETWORK	0.00457327	2.000554111	NA	NA	85
WP SILDENAFIL TREATMENT	0.0022754	2.700441188	NA	NA	23
WP SMITHMAGENIS AND POTOCKILUPSKI SYNDROME COPY NUMBER VARIATION	0.04095904	1.66582347	NA	NA	156
WP SPINAL CORD INJURY	0.02388117	1.652173319	63	1	116
WP SPLICING FACTOR NOVA REGULATED SYNAPTIC PROTEINS	6.73E-04	3.563219442	NA	NA	42
WP STRIATED MUSCLE CONTRACTION PATHWAY	0.04095904	2.108973608	NA	NA	38
WP SUDDEN INFANT DEATH SYNDROME SIDS SUSCEPTIBILITY PATHWAYS	0.00732462	1.714946941	NA	NA	156
WP TCELL ACTIVATION SARSCOV2	NA	NA	2	NA	88
WP TCELL ANTIGEN RECEPTOR TCR PATHWAY DURING STAPHYLOCOCCUS AUREUS INFECTION	0.00658101	2.360799631	NA	2	62
WP TGFBETA RECEPTOR SIGNALING	0.0139743	1.995337111	68	NA	54
WP TGFBETA RECEPTOR SIGNALING IN SKELETAL DYSPLASIAS	0.03496503	1.828509205	76	NA	58
WP TH17 CELL DIFFERENTIATION PATHWAY	NA	NA	2	NA	69
WP TOLLLIKE RECEPTOR SIGNALING	0.02597403	1.761377893	20	NA	102
WP TRANSSULFURATION ONECARBON METABOLISM AND RELATED PATHWAYS	0.0102379	2.728635123	NA	NA	67
WP TROP2 REGULATORY SIGNALING	NA	NA	2	NA	49
WP TUMOR SUPPRESSOR ACTIVITY OF SMARCB1	0.01173245	2.226659033	NA	NA	30
WP TYPE I COLLAGEN SYNTHESIS IN THE CONTEXT OF OSTEOGENESIS IMPERFECTA	0.02697303	2.275077167	NA	NA	33
WP TYROBP CAUSAL NETWORK IN MICROGLIA	9.42E-05	2.3137538	NA	NA	60
WP ULCERATIVE COLITIS SIGNALING	0.04195804	2.29210341	NA	NA	18
WP UREA CYCLE AND METABOLISM OF AMINO GROUPS	0.04095904	1.918626706	NA	NA	21
WP UROTENSINIIMEDIATED SIGNALING	NA	NA	4	NA	69
WP VASOPRESSINREGULATED WATER REABSORPTION	0.01098517	1.908232773	NA	NA	44
WP VEGFAVEGFR2 SIGNALING	NA	NA	400	1	431
WP VITAMIN D RECEPTOR PATHWAY	0.02497502	2.26219765	NA	NA	185
WP VITAMIN DSENSITIVE CALCIUM SIGNALING IN DEPRESSION	0.02797203	2.205078949	NA	NA	36
WP WNT SIGNALING IN KIDNEY DISEASE	0.00260838	3.16786203	NA	NA	36
WP WNT SIGNALING WP363	0.02797203	1.956619141	NA	NA	51
WP WNT SIGNALING WP428	0.04695305	1.774659881	NA	NA	113
WP WNTBETACATENIN SIGNALING IN LEUKEMIA	0.03696304	2.228840387	NA	NA	26
