## Supplementary Data 2 for "Cell signaling pathways discovery from multi-modal data"

from	to	from.role	to.role	dataset	figure	source	comment
Ptn	Ncl	L	R	MC38	3	PMID: 28356350; PMID: 25620911
Ptn	Sdc4	L	R	MC38	3	PMID: 28356350; PMID: 25620911
Tgm2	Sdc4	L	R	MC38	3	PMID: 23499501
Ncl	Nolc1	R	EM	MC38	3	DOI 10.1038/s41419-018-0572-3
Ncl	Mcm2	R	EM	MC38	3	NicheNet; InWeb_InBioMap
Ncl	Rpa2	R	EM	MC38	3	DOI 10.1074/jbc.M100874200
Ncl	Ybx1	R	EM	MC38	3	DOI: 10.1016/j.biopha.2022.113345
Ncl	Map2k1	R	EM	MC38	3	Kinase Library prediction
Ncl	Cdk9	R	EM	MC38	3	Pubmed:26209609; Pubmed:35831314
Sdc4	Ybx1	R	EM	MC38	3	NicheNet; Pathway Commons
Nolc1	Cdk4	EM	T	MC38	3	Kinase Library prediction
Mcm2	Cdk4	EM	T	MC38	3	Pubmed: 15232106
Rpa2	Cdk4	EM	T	MC38	3	Pubmed: 20679368
Ybx1	Cdk4	EM	T	MC38	3	NicheNet; HTRIdb
Rpa2	Actb	EM	T	MC38	3	NicheNet; Remap
Map2k1	Actb	EM	T	MC38	3	Kinase Library prediction
Cdk9	Actb	EM	T	MC38	3	Pubmed: 20081228
Rpa2	Fau	EM	T	MC38	3	NicheNet; Remap
Map2k1	Fau	EM	T	MC38	3	NicheNet; Harmonizome
Ybx1	Stmn1	EM	T	MC38	3	https://www.genecards.org/cgi-bin/carddisp.pl?gene=YBX1&keywords=YBX1#expression-co-expression	STMN1 and YBX1 co-expression is shown (high-correlation)
Map2k1	Stmn1	EM	T	MC38	3	https://doi.org/10.1083/jcb.201412008
Ybx1	Calm2	EM	T	MC38	3	NicheNet
Cdk9	Calm2	EM	T	MC38	3	NicheNet; Harmonizome
Ybx1	Hoxa10	EM	T	MC38	3	NicheNet; HTRIdb
Ybx1	Ddr2	EM	T	MC38	3	NicheNet; HTRIdb
Ybx1	Ajuba	EM	T	MC38	3	NicheNet; HTRIdb; Remap
Apoe	Trem2	L	R	5XAD	4	https://doi.org/10.1186/s12974-017-0835-4
Clu	Trem2	L	R	5XAD	4	https://doi.org/10.1186/s12864-024-10827-9
Alcam	Nrp1	L	R	5XAD	4	https://doi.org/10.1523/JNEUROSCI.0278-19.2019
Vegfa	Nrp1	L	R	5XAD	4	https://doi.org/10.1182/blood-2007-04-084269
Sema3d	Nrp1	L	R	5XAD	4	DOI: 10.1074/jbc.M113.544833
Cntn2	Nrp1	L	R	5XAD	4	https://doi.org/10.3389/fnins.2022.889155
L1cam	Nrp1	L	R	5XAD	4	https://doi.org/10.3389/fnins.2022.889155; Pubmed: 16377081
Trem2	Maf	R	EM	5XAD	4	NicheNet; HumanNet
Trem2	Pik3r1	R	EM	5XAD	4	https://doi.org/10.1371/journal.ppat.1012543
Nrp1	Tgfbr1	R	EM	5XAD	4	PMID: 37788099; https://doi.org/10.1093/carcin/bgq281
Nrp1	Tgfbr2	R	EM	5XAD	4	DOI: 10.1126/scisignal.abo4863; https://doi.org/10.1093/carcin/bgq281
Maf	Ctsz	EM	T	5XAD	4	NicheNet; Harmonizome; KnockTF
Maf	Smap2	EM	T	5XAD	4	NicheNet; KnockTF
Pik3r1	Hif1a	EM	T	5XAD	4	https://doi.org/10.1371/journal.pone.0169232; https://doi.org/10.1007/s00432-023-05290-0
Tgfbr1	Mitf	EM	T	5XAD	4	NicheNet; Harmonizome
Tgfbr2	Trem2	EM	T	5XAD	4	https://doi.org/10.1186/s13024-023-00687-4
C4b	Nrp1	L	R	5XAD	4	PMID: 31572401	Weak binding
Nrp1	Tgfbr1	R	EM	5XAD	4	PMID: 37788099
Nrp1	Tgfbr2	R	EM	5XAD	4	DOI: 10.1126/scisignal.abo486; https://doi.org/10.1093/carcin/bgq281
Tgfbr1	Hexb	EM	T	5XAD	4	NicheNet; Harmonizome
Tgfbr1	Rbm39	EM	T	5XAD	4	NicheNet; Harmonizome
Tgfbr1	Ctsd	EM	T	5XAD	4	NicheNet; Harmonizome
Tgfbr1	Itm2b	EM	T	5XAD	4	NicheNet; Harmonizome
Tgfbr2	Hexb	EM	T	5XAD	4	NicheNet; Harmonizome
DEXA	NR3C1	L	R	COVID	5	https://doi.org/10.2210/pdb1M2Z/pdb
NR3C1	HMGB2	R	EM	COVID	5	PMID: 9671457
NR3C1	PRDM1	R	EM	COVID	5	NicheNet; Carcinogenic Potency Database (CPDB)
NR3C1	DUSP1	R	EM	COVID	5	DOI: 10.1074/jbc.M113.540799
HMGB2	TRAF3IP3	EM	T	COVID	5	NicheNet; Remap
HMGB2	AHNAK	EM	T	COVID	5	PMID: 19738201
HMGB2	RWDD1	EM	T	COVID	5	NicheNet; Remap
HMGB2	HNRNPH3	EM	T	COVID	5	NicheNet; Remap
HMGB2	ITGB1	EM	T	COVID	5	PMID: 22623428; PMID: 19738201
HMGB2	ISCU	EM	T	COVID	5	NicheNet; Remap
PRDM1	PFN1	EM	T	COVID	5	NicheNet; Remap
PRDM1	RPL37A	EM	T	COVID	5	NicheNet; Harmonizome
PRDM1	S100A4	EM	T	COVID	5	NicheNet; Remap
PRDM1	EEF2	EM	T	COVID	5	NicheNet; Harmonizome
PRDM1	VIM	EM	T	COVID	5	NicheNet; Harmonizome
DUSP1	BATF	EM	T	COVID	5	NicheNet; Harmonizome
NR3C1	FOXP3	R	EM	COVID	5	https://doi.org/10.3389/fimmu.2019.00472
FOXP3	IL7R	EM	T	COVID	5	NicheNet; Harmonizome; HTRIdb; RegNetwork
FOXP3	VIM	EM	T	COVID	5	NicheNet; HTRIdb
FOXP3	IL32	EM	T	COVID	5	https://doi.org/10.3389/fcell.2021.704853
FOXP3	PIK3R1	EM	T	COVID	5	NicheNet; HTRIdb
FOXP3	JAK1	EM	T	COVID	5	NicheNet; Harmonizome; HTRIdb
FOXP3	CXCR4	EM	T	COVID	5	NicheNet; HTRIdb
FOXP3	NFKBIA	EM	T	COVID	5	NicheNet; HTRIdb
FOXP3	CALM2	EM	T	COVID	5	NicheNet; HTRIdb
FOXP3	MYC	EM	T	COVID	5	https://doi.org/10.1158/0008-5472.CAN-18-2049
FOXP3	STAT3	EM	T	COVID	5	https://doi.org/10.3389/fimmu.2019.03136
FOXP3	BTG2	EM	T	COVID	5	NicheNet; Harmonizome
FOXP3	SELL	EM	T	COVID	5	NicheNet; Harmonizome; HTRIdb
FOXP3	CD69	EM	T	COVID	5	https://doi.org/10.1371/journal.pone.0137393	CD69 can be expressed on FOXP3+ Tregs
